# DNA-guided transcription factor cooperativity shapes face and limb mesenchyme

**DOI:** 10.1101/2023.05.29.541540

**Authors:** Seungsoo Kim, Ekaterina Morgunova, Sahin Naqvi, Maram Bader, Mervenaz Koska, Alexander Popov, Christy Luong, Angela Pogson, Peter Claes, Jussi Taipale, Joanna Wysocka

**Author notes:** These authors contributed equally (Ekaterina Morgunova, Sahin Naqvi).

## Abstract

Transcription factors (TFs) can define distinct cellular identities despite nearly identical DNA-binding specificities. One mechanism for achieving regulatory specificity is DNA-guided TF cooperativity. Although *in vitro* studies suggest it may be common, examples of such cooperativity remain scarce in cellular contexts. Here, we demonstrate how ‘Coordinator’, a long DNA motif comprised of common motifs bound by many basic helix-loop-helix (bHLH) and homeodomain (HD) TFs, uniquely defines regulatory regions of embryonic face and limb mesenchyme. Coordinator guides cooperative and selective binding between the bHLH family mesenchymal regulator TWIST1 and a collective of HD factors associated with regional identities in the face and limb. TWIST1 is required for HD binding and open chromatin at Coordinator sites, while HD factors stabilize TWIST1 occupancy at Coordinator and titrate it away from HD-independent sites. This cooperativity results in shared regulation of genes involved in cell-type and positional identities, and ultimately shapes facial morphology and evolution.
