## Supplementary material for "DNA-guided transcription factor cooperativity shapes face and limb mesenchyme": Table S4

### Sheet: Sheet1
Name	Sequence	Purpose
SK171_pAAV_SpeI-TWIST1_Nterm_upstr_F4	cgccatgttgacattgattattgactagACGGACCTAGAGGGCTCTTG	cloning upstream homology arm for tagging TWIST1 N-term
SK018_TWIST1_Nterm_upstr_R	CATCATCTCTCGAGCGGCGACG	cloning upstream homology arm for tagging TWIST1 N-term
SK013_TWIST1_Nterm_dnstr_F	CAGGACGTGTCCAGCTCGCCAG	cloning downstream homology arm for tagging TWIST1 N-term, and cloning TWIST1 into pcDNA3.1 backbone
SK074_pAAV_XbaI-TWIST1_Nterm_dnstr_R2	ctacttatctacgtagccatgctctagCCCTCCTGTCACGCACACTCAC	cloning downstream homology arm for tagging TWIST1 N-term
SK169_TWIST1_Nterm_upstr_FKBP_F	GGCCACGCGTCGCCGCTCGAGAGATGATGggagtgcaggtggaaaccatc	cloning FKBP12-V5 for tagging TWIST1 N-term
SK170_TWIST1_Nterm_dnstr_linker_R	CGGCGAGACTGGCGAGCTGGACACGTCCTGggaaccggatccagagcctg	cloning FKBP12-V5 for tagging TWIST1 N-term
TWIST1_N-term_gRNA	GTCCTGCATCATCTCTCGAG	gRNA for HDR-mediated knock-in at TWIST1 N-term
SK232_TWIST1_Nterm_genotype_F	GCCCCGCTCTTCTCCTCTG	genotyping PCR for TWIST1 N-term tagging
SK199_TWIST1_N-term_upstr_F6	GGGTTCGTCTACCTGACCATTG	genotyping PCR for TWIST1 N-term tagging
SK197_TWIST1_N-term_int_R2	GCTGCCGGTCTGGCTCTTC	genotyping PCR for TWIST1 N-term tagging
SK256_pAAV_SpeI-ALX1_N-term_upstr_F1	catgttgacattgattattgactagGCTTCTCTCTCCCACCCATC	cloning upstream homology arm for tagging ALX1 N-term
SK257_ALX1_N-term_upstr_R	CATAATCCTGGAAGACTGTCGC	cloning upstream homology arm for tagging ALX1 N-term
SK258_ALX1_N-term_dnstr_F	GAGTTTCTGAGCGAGAAGTTTGC	cloning downstream homology arm for tagging ALX1 N-term
SK259_pAAV_XbaI-ALX1_N-term_dnstr_R1	acttatctacgtagccatgctctagACAAACATTCAACGCGTGTTG	cloning downstream homology arm for tagging ALX1 N-term
SK267_ALX1_N-term_FKBP_F	TACGCGACAGTCTTCCAGGATTATGggagtgcaggtggaaaccatc	cloning FKBP12-V5 for tagging ALX1 N-term
SK268_ALX1_N-term_linker_R	GGGCAAACTTCTCGCTCAGAAACTCggaaccggaaccagagcctg	cloning FKBP12-V5 for tagging ALX1 N-term
ALX1_N-term_gRNA	GCTCAGAAACTCCATAATCC	gRNA for HDR-mediated knock-in at ALX1 N-term
SK278_ALX1_N-term_int_F	CGCTCTCCAGTTTCTGTGC	genotyping PCR for ALX1 N-term tagging
SK281_ALX1_N-term_dnstr_R2	TGGTTTGCCCGAAGCTATTTAG	genotyping PCR for ALX1 N-term tagging
SK240_pAAV_SpeI-PRRX1_N-term_upstr_F1	catgttgacattgattattgactagGTGCCAGAGAGCTTCTTGATCC	cloning upstream homology arm for tagging PRRX1 N-term
SK262_PRRX1_N-term_upstr_R_fixed	CATGGTCTCCCCCACCGAT	cloning upstream homology arm for tagging PRRX1 N-term
SK242_PRRX1_N-term_dnstr_F	ACCTCCAGCTACGGGCAC	cloning downstream homology arm for tagging PRRX1 N-term
SK243_pAAV_XbaI-PRRX1_N-term_dnstr_R1	acttatctacgtagccatgctctagTTTGCGGTAGAGGCAACAGC	cloning downstream homology arm for tagging PRRX1 N-term
SK263_PRRX1_N-term_FKBP_F	GGTGGGATCGGTGGGGGAGACCATGggagtgcaggtggaaaccatc	cloning FKBP12-V5 for tagging PRRX1 N-term
SK264_PRRX1_N-term_linker_R	CCAGAACGTGCCCGTAGCTGGAGGTggaaccggaaccagagcctg	cloning FKBP12-V5 for tagging PRRX1 N-term
PRRX1_N-term_2_gRNA	GAGACCATGACCTCCAGCTA	gRNA for HDR-mediated knock-in at PRRX1 N-term
SK245_PRRX1_N-term_dnstr_R3	GGGGCTGGATTTCAGGTTTCAC	genotyping PCR for PRRX1 N-term tagging
SK275_PRRX1_N-term_int_F	ACAGCGTTTGGTGTTGATTCGAG	genotyping PCR for PRRX1 N-term tagging
MSX1_LHA_pAAV_fwd3	catgttgacattgattattgCTGGTCTGCGGGAACTACTC	cloning left homology arm for tagging MSX1 C-term
MSX1_LHA_rev_GAlinker	TGTCAGGTGGTACATGCTGTAGC	cloning left homology arm for tagging MSX1 C-term
MSX1_RHA_fwd_V5	TAGAGGGTCCCAGGTCGCCCA	cloning right homology arm for tagging MSX1 C-term
MSX1_RHA_pAAV_rev	tggtagagagtctagcttgctctagCCTTCCAAAGGGATGTTTGA	cloning right homology arm for tagging MSX1 C-term
SK_MSX1_dTAG_fwd?	GCTACAGCATGTACCACCTGACAgccggtgcaggcgctggag	cloning FKBP12-mNeonGreen-V5 for tagging MSX1 C-term
SK_MSX1_dTAG_rev?	TGGGCGACCTGGGACCCTCTAggtgctgtccaggcccagcag	cloning FKBP12-mNeonGreen-V5 for tagging MSX1 C-term
MSX1_C-term_3_gRNA	GACCTGGGACCCTCTATGTC	gRNA for HDR-mediated knock-in at MSX1 C-term
MSX1_outLHA_fwd_1	TCTGCTGACTATGCCACAGG	genotyping PCR for MSX1 C-term tagging
MSX1_inRHA_rev_1	TTTGGCAGGGATCAGACTTC	genotyping PCR for MSX1 C-term tagging
SK167_FKBP_F	ggagtgcaggtggaaaccatc	verification of cloning/editing
SK043_pAAV_F	tgtccaacattaccgccatgttg	Sanger verification of pAAV plasmids
SK206_FKBP_mid_seq_R	tctgtcccgggaggaatcaac	Sanger verification of pAAV plasmids
SK274_mNeonGreen_3F	CGATGTGATGGGCATGGACG	Sanger verification of pAAV plasmids containing mNeonGreen
SK045_ITR-F	GGAACCCCTAGTGATGGAGTT	qPCR to titer AAV
SK046_ITR-R	CGGCCTCAGTGAGCGA	qPCR to titer AAV
ITR-Probe	5’-/56-FAM/CACTCCCTC/ZEN/TCTGCGCGCTCG/3IABkFQ/	probe for qPCR to titer AAV
ALX4ko_gRNA	CCTTTTAGGGCATTTCCCGG	gRNA for NHEJ/HDR-mediated ALX4 frameshift mutation
SK233_ALX4_ko_-2_as80_donor	GGCGGCCGACAGGAAAGTTGTGCCGAACTTGTCGCCTCCGAAATGCCCTAAAAGGCGACGAGCCCTCCCGACTCTGCGAC	HDR template for ALX4 frameshift mutation
SK221_ALX4_KO_genotype_F	TTGCGTCTCTTACTGCGAGTC	genotyping ALX4 knockout
SK222_ALX4_KO_genotype_R	CCCGAATCCCTGTGCTTTGG	genotyping ALX4 knockout
SK093_SalI-TWIST1_F	atacgactcactatagggggtcgacCTCGAGAGATGATGCAGGACGTG	cloning TWIST1 into pCAG backbone
SK094_BclI-TWIST1_R	tagaaggcacagtcgaggctgatcaCTAGTGGGACGCGGACATGG	cloning TWIST1 into pCAG backbone
SK099_SalI-ALX4_F	atacgactcactatagggggtcgacATGAATGCTGAGACTTGCGTCTC	cloning ALX4-Flag-HA into pCAG backbone
SK096_BclI-Flag-HA_R	tagaaggcacagtcgaggctgatcaTCAGGCGTAGTCTGGCACG	cloning ALX4-Flag-HA into pCAG backbone
SK353_pcDNA3.1_N-term_R	catggtggcggatccgag	cloning pcDNA3.1_ALX4-Flag plasmid
SK354_pcDNA3.1_C-termFlag_F	gattacaaggatgacgacgataagtg	cloning pcDNA3.1_ALX4-Flag plasmid
SK364_pcDNA3.1-ALX4_F	taccgagctcggatccgccaccATGAATGCTGAGACTTGCGTCTC	cloning pcDNA3.1_ALX4-Flag plasmid
SK365_pcDNA3.1-Flag-ALX4_R	acttatcgtcgtcatccttgtaatcTGTGGCCCAGGAAATGGC	cloning pcDNA3.1_ALX4-Flag plasmid
SK400_V5-TWIST1_splint	ggcaagcccatccccaaccccctgctgggcctggacagcaccCAGGACGTGTCCAGCTCG	cloning pcDNA3.1_V5-TWIST1 and pcDNA3.1_V5-TWIST1-ND1loop plasmids
SK383_pcDNA3.1-TWIST1_R	tcgaggctgatcagcgggtttatcaGTGGGACGCGGACATGGAC	cloning pcDNA3.1_V5-TWIST1 and pcDNA3.1_V5-TWIST1-ND1loop plasmids
SK395_V5-TWIST1_F3	tgctgggcctggacagcaccCAGGACGTGTCCAGCTCGCCAG	cloning pcDNA3.1_V5-TWIST1 and pcDNA3.1_V5-TWIST1-ND1loop plasmids
SK355_pcDNA3.1_C-termSTOP_F	tgataaacccgctgatcagcc	cloning pcDNA3.1_V5-TWIST1, pcDNA3.1_V5-TWIST1-ND1loop, and pcDNA3.1_V5-NEUROD1 plasmids
SK388_TWIST1-ND1loop_F	gtggtgccttgctattctaagacgcagAAGCTGAGCAAGATTCAGACCC	cloning pcDNA3.1_V5-TWIST1-ND1loop plasmid
SK389_TWIST1-ND1loop_R	ctgcgtcttagaatagcaaggcaccacCTTCCGCAGCGCGGCGAAC	cloning pcDNA3.1_V5-TWIST1-ND1loop plasmid
SK380_pcDNA3.1_V5-N-term_R	aggcccagcagggggttggggatgggcttgccCATggtggcggatccgag	cloning pcDNA3.1_V5-NEUROD1 plasmid
SK394_V5_splint	ggcaagcccatccccaaccccctgctgggcctggacagcacc	cloning pcDNA3.1_V5-NEUROD1 plasmid
SK378_V5-NEUROD1_F	caaccccctgctgggcctggacagcaccACCAAATCGTACAGCGAGAGTG	cloning pcDNA3.1_V5-NEUROD1 plasmid
SK379_pcDNA3.1-NEUROD1_R	tcgaggctgatcagcgggtttatcaGCCGGATCCATCATGAAATATGG	cloning pcDNA3.1_V5-NEUROD1 plasmid
